# A multilayered in silico analysis links UHRF1, DNA methylation and developmental chromatin memory to lineage-dependent prognosis in gastric, renal and adrenal cancers

**DOI:** 10.64898/2026.08.14.742686

**Authors:** Jacopo Biotti, Livio Muccillo, Filippo Macchi, Marco Spadarotto, Chiara Gino, Marco Finocchiaro, Elena Magnani, Simona Corso, Cristina Migliore, Daniela Conticelli, Simone Serio, Roberto Papait, Federica Donnarumma, Pellegrino Mazzone, Francesco Albano, Vittorio Colantuoni, Mariangela Tamburello, Gianluigi Mazzoccoli, Tommaso Colangelo, Tiziana Alberio, Geppino Falco, Sandra Sigala, Silvia Giordano, Mauro Fasano, Daniela Furlan, Ian Marc Bonapace

## Abstract

Aberrant DNA methylation is a hallmark of cancer, but its clinical interpretation remains debated. UHRF1, a key epigenetic adaptor for DNA methylation maintenance and chromatin bivalency regulation in embryonic stem cells, is frequently overexpressed yet shows context-dependent prognostic behaviour. By integrating bulk and single-cell transcriptomics, CpG-resolution methylation, developmental chromatin states, immune profiling and clinical outcomes across gastric (STAD), clear-cell renal (KIRC) and adrenal (ACC) carcinomas, we identified a four-class UHRF1-embryonic morphogenesis (UHRF1-EM) framework resolving this paradox. This axis revealed an inverse prognostic pattern: whilst across all three tumours EM-low and EM-high states mark better or worse prognosis, respectively, UHRF1-high levels associate with favourable outcome in STAD (UH-EML), and unfavourable in KIRC and ACC (UH-EMH). The classification proved reproducible and independently prognostic after adjustment for stage and molecular subtypes, outperforming existing classifiers and exceeding pathological stage in KIRC and ACC. Multivariable models incorporating UHRF1-EM yielded uniformly positive ΔC-indices.

Hypermethylation associated with the UHRF1-EM axis was enriched at ESC bivalent developmental loci (EM and oncofoetal genes), but not at housekeeping cell-cycle sites. In STAD, this pattern was related to oncofoetal gene downregulation and best prognosis, whereas in KIRC and ACC it matched with gene-body/enhancer methylation, higher EM expression, immunosuppressive microenvironments and worst prognosis.

Together, these findings establish the UHRF1-EM axis as a clinically robust molecular classifier and support a mechanistic model in which tumour-specific epigenetic engagement of developmental loci may contribute to the prognostic inversion, providing a foundation for further mechanistic experimental validation.
