## Supplementary material for "A multilayered in silico analysis links UHRF1, DNA methylation and developmental chromatin memory to lineage-dependent prognosis in gastric, renal and adrenal cancers": Suppl. Table 1

### Sheet: Sheet1
C Index - Predictor	TCGA-STAD	Gastric-ACRG	TCGA-KIRC	ccRCC-EMTAB_1980	TCGA-ACC	Adreno-cortical carcinoma-2	C Index
UHRF1_EM	0.575194	0.601471	0.6016	0.698974	0.822163	0.680285
Stage	0.626233	0.692302	0.719025	0.776914	0.754379	0.76152
Moleculat Subtype	0.540632	0.599685			0.74524
Combined ALL	0.660411	0.710722	0.737004	0.826137	0.864433	0.800713
Combined minus UHRF1-EM	0.637165	0.706923	0.719025	0.776914	0.818355	0.76152
DC-index	0.0232457	0.00379912	0.0179796	0.0492228	0.0460777	0.0391924
