## Additional file 4 for "A multilayered in silico analysis links UHRF1, DNA methylation and developmental chromatin memory to lineage-dependent prognosis in gastric, renal and adrenal cancers"

### Sheet: Sheet1
Supplementary File 4: frequency distribution of UH and UL patients across clinico-pathological tumour characteristics categories of second cohorts of gastric, kideny and adrenococrtical carcinoma
Gastric - ACRG								ccRCC - E-MTAB-1980								Adrenocortical - ACC2
Charact.	UH		UL		Pv			Charact.	UH		UL		Pv			Charact.	UH		UL		Pv
Sex								pT stage								Weiss score
Female	40	0.2667	61	0.4067	0.0103			T1 + T2	38	0.745098	41	0.82	ns			W0-W3	3	0.05	46	0.730159	<0.0001
Male	110	0.7333	89	0.5933	*			T3 + T4	13	0.254902	9	0.18				W4-W9	51	0.85	17	0.269841	****
pT stage								pM Stage								NA	6	10,00%
T1 + T2	110	0.73	76	0.51	<0.0001			M0	45	0.901961	44	0.86	ns			ENSAT Stage
T3 + T4	38	0.25	74	0.49	****			M1	6	0.0980392	6	0.14				1	6	0.1	38	0.603175	<0.0001
TX	2	0.01	0	0				pN stage								2	31	0.516667	17	0.269841	****
pM Stage								N0	45	0.882353	49	0.98	ns			3	15	0.25	6	0.0952381
M0	141	0.94	132	0.88	ns			N1 + N2 + N3	6	0.117647	1	0.02				4	8	0.133333	2	0.031746
M1	9	0.06	18	0.12				pStage								Diagnosis
pN stage								I + II	36	0.705888	39	0.78	ns			ACA	3	0.05	38	0.603175	<0.0001
N0	27	0.18	11	0.07	0.0055			III + IV	15	0.294119	10	0.2				ACT	55	0.916667	24	0.380952	****
N1 + N2 + N3	123	0.82	139	0.93	**			Unknown	0	0	1	0.02				Unc. potential ACT	2	0.0333333	1	0.015873
pStage								N tot.	51		50					N tot.	60		63
I + II	80	0.53	46	0.31	<0.0001
III + IV	68	0.45	104	0.69	****
Unknown	2	0.01	0	0
Doc. relapse
No	92	0.6133	65	0.4333	0.0008
yes	48	0.32	77	0.5133	***
Unknown	10	0.0667	8	0.0533
ACRG mol. sub.
EMT	12	0.08	34	0.2267	<0.0001
MSI	61	0.4067	7	0.0467	****
MSS/TP53-	41	0.2733	66	0.44
MSS/TP53+	36	0.24	43	0.2867
N tot.	150		150		300
