## Additional file 5 for "A multilayered in silico analysis links UHRF1, DNA methylation and developmental chromatin memory to lineage-dependent prognosis in gastric, renal and adrenal cancers"

### Sheet: Distribution of TCGA mutations
Additional file 5: Distribution of relevant genetic mutations between UH-UL, EMH-EML and among UHRF1-EM categories
Analyzed mutations were selected from the following TCGA articles
KIRC: The Cancer Genome Atlas Comprehensive Molecular Characterization of Renal Cell Carcinoma, Cell Reports, Volume 23, Issue 1, 2018, Pages 313-326.e5, ISSN 2211-1247, https://doi.org/10.1016/j.celrep.2018.03.075
STAD: The Cancer Genome Atlas Research Network. Comprehensive molecular characterization of gastric adenocarcinoma. Nature 513, 202-209 (2014). Https://doi.org/10.1038/nature13480
ACC: Comprehensive Pan-Genomic Characterization of Adrenocortical Carcinoma, Zheng, SiyuanZheng, Siyuan et al., Cancer Cell, Volume 30, Issue 2, 363
Additional file 5A
	TCGA-STAD									Mutation burden of UHRF1-EM patients
Mutation burden	UH	UL	EMH	EML	UH-EMH	UH-EML	UL-EMH	UL-EML		STAD Kruskal-Wallis and Dunn's Test		KIRC Kruskal-Wallis and Dunn's Test		ACC Kruskal-Wallis and Dunn's Test
Median value	139	86	81.5	146	99	200	72,5	123		UH-EMH vs. UH-EML	****	UH-EMH vs. UH-EML	ns	UH-EMH vs. UH-EML	***
										UH-EMH vs. UL-EMH	*	UH-EMH vs. UL-EMH	*	UH-EMH vs. UL-EMH	ns
	TCGA-KIRC									UH-EMH vs. UL-EML	ns	UH-EMH vs. UL-EML	ns	UH-EMH vs. UL-EML	****
Mutation burden	UH	UL	EMH	EML	UH-EMH	UH-EML	UL-EMH	UL-EML		UH-EML vs. UL-EMH	****	UH-EML vs. UL-EMH	ns	UH-EML vs. UL-EMH	ns
Median value	81	73	75	77	78	87.5	73	74		UH-EML vs. UL-EML	ns	UH-EML vs. UL-EML	ns	UH-EML vs. UL-EML	ns
										UL-EMH vs. UL-EML	****	UL-EMH vs. UL-EML	ns	UL-EMH vs. UL-EML	ns
	TCGA-ACC
Mutation burden	UH	UL	EMH	EML	UH-EMH	UH-EML	UL-EMH	UL-EML
Median value	37	23	43	18	49.5	26	14	19.5
Additional file 5B
TCGA-STAD
Characteristics	UH		UL		P value	EMH		EML		P value	UH-EMH		UH-EML		UL-EMH		UL-EML		P value
TP53 mutation
No	110	53,14%	101	49,75%	ns	111	54,15%	100	48,78%	ns	33	0.464789	77	0.566176	78	0.58209	23	0.333333	0.0034
Yes	97	46,86%	102	50,25%		94	45,85%	105	51,22%		38	0.535211	59	0.433824	56	0.41791	46	0.666667	**
PIK3CA mutation
No	153	73,91%	190	93,60%	<0.0001	188	91,71%	155	75,61%	<0.0001	60	0.84507	93	0.683824	128	0.955224	62	0.898551	<0.0001
Yes	54	26,09%	13	6,40%	****	17	8,29%	50	24,39%	****	11	0.15493	43	0.316176	6	0.0447761	7	0.101449	****
CDH1 mutation
No	189	91,30%	183	90,15%	ns	182	88,78%	190	92,68%	0.0324	66	0.929577	123	0.904412	116	0.865672	67	0.971014	ns
Yes	18	8,70%	20	9,85%		23	11,22%	15	7,32%	*	5	0.0704225	13	0.0955882	18	0.134328	2	0.0289855
MLH1 mutation
No	200	96,62%	199	98,03%	ns	203	99,02%	196	95,61%	ns	71	1	129	0.948529	132	0.985075	67	0.971014	ns
Yes	7	3,38%	4	1,97%		2	0,98%	9	4,39%		0	0	7	0.0514706	2	0.0149254	2	0.0289855
Additional File 5C
TCGA-KIRC
Charact.	UH		UL		P value	EMH		EML		P value	UH-EMH		UH-EML		UL-EMH		UL-EML		P value
VHL mutation
No	110	46,41%	97	43,30%	ns	122	52,81%	85	36,96%	0.0006	87	0.50289	23	0.359375	36	0.610169	61	0.369697	0.0023
Yes	127	53,59%	127	56,70%		109	47,19%	145	63,04%	***	86	0.49711	41	0.640625	23	0.389831	104	0.630303	**
PBRM1 mutation
No	158	66,67%	129	57,59%	0.0445	175	75,76%	112	48,70%	<0.0001	130	0.751445	28	0.4375	46	0.779661	83	0.50303	0.0001
Yes	79	33,33%	95	42,41%	*	56	24,24%	118	51,30%	****	43	0.248555	36	0.5625	13	0.220339	82	0.49697	****
SET2D mutation
No	200	84,39%	200	89,29%	ns	198	85,71%	202	87,83%	ns	147	0.849711	53	0.828125	52	0.881356	148	0.89697	ns
Yes	37	15,61%	24	10,71%		33	14,29%	28	12,17%		26	0.150289	11	0.171875	7	0.118644	17	0.10303
TP53 mutation
No	228	96,20%	221	98,66%	ns	228	95,80%	221	99,10%	0.0259	164	0.947977	64	1	58	0.983051	163	0.987879	0.05
Yes	9	3,80%	3	1,34%		10	4,20%	2	0,90%	*	9	0.0520231	0	0	1	0.0169492	2	0.0121212	*
Additional file 5D
TCGA-ACC
Characteristics	UH		UL		P value	EMH		EML		P value	UH-EMH		UH-EML		UL-EMH		UL-EML		P value
TP53 mutation
No	26	0.666667	37	0.948718	0.003	25	0.641026	38	0.974359	0.0003	17	0.566667	9	1	8	0.888889	29	0.966667	0.0003
Yes	13	0.333333	2	0.0512821	**	14	0.358974	1	0.025641	***	13	0.433333	0	0	1	0.111111	1	0.0333333	***

### Sheet: Prognostic UHRF1-EM mutations
Supplementary File 5: prognostically relevant genomic alterations differentially distributed across UHRF1-EM categories in STAD, KIRC and ACC.
In tables (STAD, KIRC, ACC) are reported genes with non-silent mutation events, the percentage of patients with the mutation in each category, the p-value of the distribution analysis and the p-value of the HR
Gene mutations x TCGA molecular subtypes tables report the distribution of non mutated and mutated patients across STAD TCGA molecular subtypes.
	DE-UL genes			DE-UL Embryonic Morphogenesis genes								HR<1 (Better Prognosis)				HR>1 (Worse Prognosis)
STAD										KIRC												Violin Plots: gene expression differences between mutated and non-mutated patients in UH-EML
Gene	% UH_EMH	% UH_EML	% UL_EMH	% UL_EML	pv groups	Statistical_test	HR mutated vs not	HR_pvalue(YesVsNo)		Gene	Perc UH_EMH	Perc UH_EML	Perc UL_EMH	Perc UL_EML	pv groups	Statistical_test	HR mutated vs not	HR_pvalue(YesVsNo)
CDH23	8.4507	20.5882	3.73134	5.7971	5.49184e-05	Fisher	0.375189	0.00469657		BAP1	23.0769	6.38298	8.16327	2.47934	3.79256e-06	Fisher	1.7698	0.0347753
GLI3	8.4507	20.5882	6.71642	10.1449	0.00454351	Fisher	0.495701	0.0201119
MED12L	4.22535	19.8529	3.73134	2.89855	6.17073e-06	Fisher	0.388987	0.0234351
NRXN1	5.6338	19.8529	7.46269	5.7971	0.00175435	Fisher	0.514802	0.0424126
TECTA	4.22535	18.3824	4.47761	8.69565	0.000596638	Fisher	0.413831	0.0152341		ACC
RIMS2	8.4507	18.3824	5.97015	11.5942	0.0132014	Fisher	0.428034	0.0195179		Gene	Perc UH_EMH	Perc UH_EML	Perc UL_EMH	Perc UL_EML	pv groups	Statistical_test	HR_mutated_vs_not	HR_pvalue(YesVsNo)
PTPRT	9.85915	17.6471	5.22388	15.942	0.00725572	Fisher	0.482696	0.0200794		TP53	43.3333	0	11.1111	3.33333	0.000379502	Fisher	4.71931	0.000227532
TRPA1	5.6338	14.7059	5.22388	10.1449	0.0413602	Fisher	0.413832	0.0342011
CPLANE1	2.8169	14.7059	4.47761	5.7971	0.00504654	Fisher	0.420134	0.0251405
MYH11	4.22535	13.2353	0.746269	5.7971	0.000171019	Fisher	0.318227	0.0241351
OBSL1	2.8169	11.0294	0.746269	2.89855	0.000677749	Fisher	0.309189	0.044194
PCDH20	5.6338	11.0294	1.49254	7.24638	0.00782653	Fisher	0.322187	0.0128071
PCDHB5	4.22535	11.0294	5.22388	1.44928	0.0443711	Fisher	0.388295	0.0376768
DLGAP2	1.40845	10.2941	3.73134	2.89855	0.026519	Fisher	0.138446	0.00553545			TECTA mutations x TCGA molecular subtypes
AR	1.40845	10.2941	2.23881	5.7971	0.0116553	Fisher	0.247856	0.0168272				NO		YES		Tot.
ADAMTSL3	7.04225	9.55882	0.746269	8.69565	0.00343753	Fisher	0.299536	0.0388175			CIN	37	0.397849	6	0.24	43
MYO18B	4.22535	9.55882	0	7.24638	0.000467287	Fisher	0.40915	0.0499911			EBV	14	0.150538	2	0.08	16
CASR	1.40845	8.82353	2.23881	2.89855	0.0352047	Fisher	0.185683	0.0182684			GS	3	0.0322581	1	0.04	4
APBA1	0	8.82353	2.23881	2.89855	0.00889914	Fisher	0.207231	0.0271138			HM-SNV	2	0.0215054	1	0.04	3
CPED1	2.8169	8.82353	0.746269	2.89855	0.00750428	Fisher	0.221847	0.0344791			MSI	37	0.397849	15	0.6	52
PCDHB3	5.6338	8.08824	1.49254	1.44928	0.030626	Fisher	0.222784	0.0349547			Tot.	93	1	25	1	118
CCDC178	1.40845	8.82353	1.49254	8.69565	0.00664777	Fisher	2.06855	0.0124523														Violin Plots: gene expression differences between mutated patients in UH-EML against mutated in other aggrgated categories
THSD1	2.8169	10.2941	1.49254	5.7971	0.00937628	Fisher	0.173006	0.0139266			CDH23 mutations x TCGA molecular subtypes
YLPM1	2.8169	11.0294	1.49254	1.44928	0.00153746	Fisher	0.199986	0.0241029				NO		YES		Tot.
CTNNB1	2.8169	11.0294	3.73134	2.89855	0.0340284	Fisher	0.216727	0.00877635			CIN	39	0.428571	4	0.148148	43
KCNT1	1.40845	9.55882	0	2.89855	0.000208624	Fisher	0.22231	0.0348811			EBV	14	0.153846	2	0.0740741	16
CDH6	1.40845	10.2941	2.23881	1.44928	0.00411514	Fisher	0.226606	0.037185			GS	4	0.043956	0	0	4
ESF1	1.40845	8.08824	2.23881	1.44928	0.0367901	Fisher	0.23458	0.041749			HM-SNV	1	0.010989	2	0.0740741	3
ABCA5	1.40845	11.0294	2.23881	0	0.000412611	Fisher	0.234839	0.0419021			MSI	33	0.362637	19	0.703704	52
CDHR2	2.8169	11.0294	2.23881	1.44928	0.00383984	Fisher	0.237102	0.0137227			Tot.	91	1	27	1	118
IGHM	0	8.08824	2.23881	1.44928	0.0120882	Fisher	0.237252	0.0433629
INTS3	1.40845	8.82353	0.746269	2.89855	0.00429401	Fisher	0.237305	0.0434882			ESRP2 mutations x TCGA molecular subtypes
MMP3	0	7.35294	1.49254	1.44928	0.01359	Fisher	0.240104	0.0458106				NO		YES		Tot.
INPP4B	1.40845	6.61765	0.746269	1.44928	0.0350378	Fisher	0.246353	0.0493979			CIN	43	0.380531	0	0	43
KCNQ2	4.22535	5.14706	0.746269	8.69565	0.0270814	Fisher	0.247235	0.0498972			EBV	16	0.141593	0	0	16
NR4A2	0	8.82353	0.746269	1.44928	0.000636017	Fisher	0.247253	0.0498467			GS	4	0.0353982	0	0	4
BTAF1	1.40845	11.7647	1.49254	1.44928	0.000257312	Fisher	0.250072	0.0177246			HM-SNV	3	0.0265487	0	0	3
CFAP65	1.40845	15.4412	0.746269	1.44928	3.46534e-07	Fisher	0.251667	0.0181637			MSI	47	0.415929	5	1	52
SPECC1	2.8169	12.5	0.746269	1.44928	5.50411e-05	Fisher	0.253892	0.0190082			Tot.	113	1	5	1	118
PTPN23	2.8169	13.9706	1.49254	1.44928	4.1229e-05	Fisher	0.264538	0.0226671
ANK1	7.04225	14.7059	1.49254	2.89855	0.000123464	Fisher	0.274169	0.0107132			SPG11 mutations x TCGA molecular subtypes
KDM3B	0	7.35294	2.98507	7.24638	0.0332312	Fisher	0.29647	0.0376126				NO		YES		Tot.
PARD3B	1.40845	13.2353	2.23881	1.44928	0.00012803	Fisher	0.300199	0.039152			CIN	42	0.392523	1	0.0909091	43
PARP14	4.22535	8.82353	1.49254	2.89855	0.0316832	Fisher	0.306278	0.0426819			EBV	14	0.130841	2	0.181818	16
EIF4G1	1.40845	11.7647	0.746269	1.44928	5.44652e-05	Fisher	0.313137	0.0465957			GS	4	0.0373832	0	0	4
COL5A2	2.8169	11.0294	0	5.7971	9.10915e-05	Fisher	0.32378	0.0263739			HM-SNV	3	0.0280374	0	0	3
ITPR3	1.40845	16.9118	2.98507	7.24638	3.98261e-05	Fisher	0.330174	0.00787663			MSI	44	0.411215	8	0.727273	52
KIAA1549	1.40845	13.2353	1.49254	4.34783	0.000164705	Fisher	0.348109	0.0373838			Tot.	107	1	11	1	118
CARD11	1.40845	13.9706	0.746269	5.7971	1.44435e-05	Fisher	0.349735	0.0382612
BTBD7	2.8169	9.55882	1.49254	1.44928	0.00696086	Fisher	0.358335	0.0433493
DIP2C	2.8169	12.5	0.746269	4.34783	0.000192562	Fisher	0.380772	0.0338913
ACACB	4.22535	14.7059	4.47761	4.34783	0.007392	Fisher	0.388304	0.0376586
HERC1	5.6338	15.4412	5.22388	7.24638	0.0217729	Fisher	0.39912	0.0115826
KALRN	4.22535	14.7059	0.746269	5.7971	3.54732e-05	Fisher	0.403827	0.0466943
VWF	1.40845	12.5	5.22388	5.7971	0.0174866	Fisher	0.407706	0.0486499
RANBP2	4.22535	16.1765	4.47761	1.44928	0.000264049	Fisher	0.416496	0.0355263
CHD6	5.6338	17.6471	2.98507	2.89855	5.16223e-05	Fisher	0.433806	0.0310052
ATM	4.22535	19.8529	4.47761	5.7971	7.03967e-05	Fisher	0.454803	0.0224437
KAT6A	1.40845	16.1765	2.98507	4.34783	5.06282e-05	Fisher	0.464853	0.0479343
ZNF462	7.04225	13.2353	2.23881	4.34783	0.00371325	Fisher	0.46701	0.0366034
RP1	4.22535	19.1176	7.46269	7.24638	0.00255249	Fisher	0.488301	0.0284365
FAT2	9.85915	17.6471	6.71642	15.942	0.0310005	Fisher	0.528942	0.0343145
SPG11	1.40845	8.08824	2.98507	0	0.018771	Fisher	2.04494	0.0376501
ESRP2	0	4.41176	0	1.44928	0.0187747	Fisher	3.06949	0.0275673
MKNK2	1.40845	4.41176	0	1.44928	0.0427388	Fisher	3.08478	0.0277642
IRF2BP1	0	0.735294	0	4.34783	0.0254049	Fisher	4.28624	0.0421276

### Sheet: Survival analysis UH-EML mut.
Supplementary File 5: prognostically relevant genomic alterations differentially distributed across UHRF1-EM categories in STAD, KIRC and ACC.
In table are reported: col B) HR of non silent mutations in UH-EML condition (HR UH_EML) for genes reported in Gene column A; col C) number of non mutated vs mutated patients in UH-EML (No/Yes UH_EML);
col D) HR of non silent mutations in UL-EMH condition (HR UL_EMH) for genes reported in Gene column A; col E) number of non mutated vs mutated patients in UL-EMH (No/Yes UL_EMH);
col f) HR of mutations in other patients than UH-EML; col g) Number of non mutated/mutated patients in other categories than UH-EML.
	HR<1 (Better Prognosis) in UH-EML				HR>1 (Worse Prognosis) in UH-EML
Gene	HR UH_EML	No/Yes UH_EML	HR UL_EMH	No/Yes UL_EMH	W/O UH_EML	No/Yes W/O UH_EML
CDH23	0.196214	108/28	1.20886	129/5	NS	287/16
GLI3	NS	108/28	0.615334	125/9	NS	276/27
MED12L	NS	109/27	0.841014	129/5	NS	290/13
ATM	NS	109/27	0.661568	128/6	NS	288/15
NRXN1	NS	109/27	1.14457	124/10	NS	283/20
RP1	NS	110/26	1.37678	124/10	NS	281/22
TECTA	0.09958	111/25	1.92047	128/6	NS	287/16
RIMS2	NS	111/25	3.82122e-08	126/8	NS	280/23
CHD6	NS	112/24	0.625407	130/4	NS	291/12
PTPRT	NS	112/24	0.947187	127/7	0.349428	275/28
FAT2	NS	112/24	0.686252	125/9	NS	270/33
ITPR3	NS	113/23	0.466278	130/4	NS	288/15
RANBP2	NS	114/22	0.53662	128/6	NS	293/10
KAT6A	NS	114/22	0.798957	130/4	NS	292/11
CCDC108	NS	115/21	1.16138	133/1	NS	299/4
HERC1	NS	115/21	0.777609	127/7	NS	286/17
ANK1	NS	116/20	3.96966e-08	132/2	NS	293/10
ACACB	NS	116/20	0.3639	128/6	NS	290/13
KALRN	NS	116/20	3.00722e-07	133/1	NS	294/9
TRPA1	NS	116/20	0.321926	127/7	NS	284/19
C5orf42	NS	116/20	0.227331	128/6	NS	290/13
PTPN23	NS	117/19	1.09768e-07	132/2	NS	297/6
CARD11	NS	117/19	3.01407e-07	133/1	NS	295/8
PARD3B	NS	118/18	0.856614	131/3	NS	296/7
MYH11	NS	118/18	3.00656e-07	133/1	NS	294/9
KIAA1549	NS	118/18	1.08215e-07	132/2	NS	296/7
ZNF462	NS	118/18	2.51601	131/3	NS	288/15
SPECC1	NS	119/17	1.08388e-07	133/1	NS	298/5
DIP2C	NS	119/17	1.48891	133/1	NS	295/8
VWF	NS	119/17	0.982055	127/7	NS	289/14
BTAF1	NS	120/16	6.02078	132/2	NS	298/5
EIF4G1	NS	120/16	1.09783e-07	133/1	NS	296/7
YLPM1	NS	121/15	4.20945	132/2	NS	294/9
CTNNB1	NS	121/15	0.543971	129/5	NS	292/11
ABCA5	NS	121/15	1.08824e-07	131/3	NS	296/7
CDHR2	NS	121/15	0.947669	131/3	NS	296/7
OBSL1	NS	121/15	8.20222e-07	133/1	NS	296/7
PCDH20	NS	121/15	1.09768e-07	132/2	NS	290/13
COL5A2	NS	121/15		134/NA	NS	296/7
PCDHB5	NS	121/15	0.653446733565675	127/7	NS	292/11
DLGAP2	NS	122/14	0.371776725459175	129/5	NS	292/11
THSD1	NS	122/14	5.99630762690493e-06	132/2	NS	293/10
CDH6	NS	122/14	1.1034617727819e-07	131/3	NS	298/5
AR	NS	122/14	0.625844548046705	131/3	NS	294/9
KCNT1	NS	123/13		134/NA	NS	300/3
ADAMTSL3	NS	123/13	16.3516820018217	133/1	NS	291/12
BTBD7	NS	123/13	1.68541356084523	132/2	NS	296/7
MYO18B	NS	123/13		134/NA	NS	291/12
CASR	NS	124/12	1.14069097931515	131/3	NS	295/8
APBA1	NS	124/12	1.08656579298319e-07	131/3	NS	298/5
CPED1	NS	124/12	3.01236142685257e-07	133/1	NS	296/7
INTS3	NS	124/12	1.65003453035517e-05	133/1	NS	299/4
NR4A2	NS	124/12	1.08387855692639e-07	133/1	NS	300/3
PARP14	NS	124/12	4.20945405089171	132/2	NS	295/8
CCDC178	NS	124/12	2.59267987803659	132/2	3.52492	294/9
PCDHB3	NS	125/11	1.09436663128864e-07	132/2	NS	295/8
ESF1	NS	125/11	0.680353868183518	131/3	NS	297/6
IGHM	NS	125/11	1.08697265034355e-07	131/3	NS	299/4
SPG11	2.82167	125/11	1.8879220439334	130/4	NS	296/7
MMP3	NS	126/10	2.38667866468367	132/2	NS	300/3
KDM3B	NS	126/10	1.37289949512156	130/4	NS	291/12
INPP4B	NS	127/9	1.48891477302701	133/1	NS	300/3
KCNQ2	NS	129/7	1.09782996098511e-07	133/1	NS	293/10
ESRP2	4.10456	130/6		134/NA	291.938	302/1
MKNK2	NS	130/6		134/NA	7.36847	301/2
IRF2BP1	NA	135/1		134/NA	NS	299/4

### Sheet: Pr. Domains x UHRF1-EM cat.
Supplementary File 5: prognostically relevant genomic alterations differentially distributed across UHRF1-EM categories in STAD, KIRC and ACC.
Contingency tables show the distribution of TECTA, CDH23, ESPR2, SPG11 non silent mutations across proteint domains derived from Smart website:
Ivica Letunic, Supriya Khedkar, Peer Bork, SMART: recent updates, new developments and status in 2020, Nucleic Acids Research, Volume 49, Issue D1, 8 January 2021, Pages D458–D460, https://doi.org/10.1093/nar/gkaa937
TECTA					CDH23					ESRP2					SPG11
	Others	UH_EML	Tot.			Other	UH_EML	Tot.			Others	UH_EML	Tot.			Others	UH_EML	Tot.
C8-4	1	3	4		CA	13	23	36		Interdomain		4	4		Interdomain	5	11	16
EGF-like	1	1	2		Interdomain	2	5	7		RRM	1	2	3		Tot.	5	11	16
Interdomain	5	6	11		Tot.	15	28	43		Tot.	1	6	7
NIDO	1	1	2
VWC	1	2	3
VWD	5	9	14
ZP	1	3	4
Tot.	15	25	40
