## Additional file 7 for "A multilayered in silico analysis links UHRF1, DNA methylation and developmental chromatin memory to lineage-dependent prognosis in gastric, renal and adrenal cancers"

### Sheet: Sheet1
Supplementary File 6: Onco-foetal gene lists in gastric, kidney and adrenocortical tumours.
STAD_UL	KIRC_UH	ACC_UH
ANGPT1	ABCA6	DLX1
ANPEP	ABCB5	EZH2
APOD	ADAM8	FOXN4
CALD1	ADCY7	GBX2
CAV1	ADD2	GSC
CYP1B1	ADTRP	HMGA2
S1PR1	ANGPTL6	HOXC10
EGR3	ANGPTL8	ISL1
EPHB1	ANO5	ISL2
EREG	APOA1	JAG1
FGF1	APOB	LHX3
VEGFD	APOC1	NELFB
GAB1	APOC2	PAX2
GPR15	APOC3	PHF19
LEPR	APOC4	PITX1
MEIS1	APOE	PITX2
MEOX2	AQP9	POU4F1
NDP	ARX	TBX15
NFATC4	ASCL1	TCF3
CCN3	ASIC1	TGFBR1
NPR2	ASIC2	WNT3A
NPR3	ATP10B	WNT5A
NRCAM	ATP1A3
PRKD1	ATP8B3
PTGS2	BAIAP2L1
ROBO1	BATF
RORA	BCL11B
CRIPTO	BEST4
TEK	CADM3
THBS1	CADM4
SCG2	CCBE1
FZD4	CCL5
TNFSF12	CCNE1
SLIT2	CD177
SEMA3E	CD2
CALCRL	CD200R1
RAMP2	CD40LG
RAMP1	CD44
CLIC4	CD6
TMEM100	CD84
STAB2	CDH15
PLXDC1	CDH17
RHOJ	CDH3
PROK2	CDHR1
HIF3A	CDHR4
NOX5	CERCAM
NDNF	CIDEC
APOLD1	CLCA2
ARHGAP24	CLCNKA
JAM3	CLDN11
ADTRP	CLDN6
AMOTL1	CLECL1P
BMPER	CNTN2
VSTM4	COL13A1
THSD7A	COL8A2
CXCL17	COMP
TMEM215	CP
ECSCR	CPZ
A2M	CRNN
ABCA1	CRTAM
ABCA4	CSTA
ADCY1	CTNNA2
ADCY2	CTNND2
ADCY5	CXCL8
ADD2	CXCR3
APOA1	CYB5R2
APOA4	CYP1B1
APOB	DAB1
APOC3	DCC
AQP1	DERL3
AQP3	DKKL1
AQP4	DMRT3
AQP5	DNMT3L
AQP7	E2F7
ABCC6	E2F8
ATP1A2	EDN3
ATP1A4	EFNA5
ATP1B2	EMB
FXYD2	EPHA1
ATP2B2	EPOP
ATP2B3	EREG
ATP2B4	ESYT3
AVPR2	FAP
CA1	FERMT3
CA4	FGA
CAMK2A	FGB
CAMK2B	FGF18
CASQ1	FGG
CASQ2	FGL1
CLCA1	FOXA1
CLCNKA	FOXN1
CLCNKB	FOXP3
CLIC2	FXYD1
CP	FXYD3
SLC26A3	FZD10
TSC22D3	GCNT1
STOM	GNB3
GNG4	GNG4
GNG7	GPR15
GNG11	HOXB13
LIPC	ICAM5
LPL	ICOS
MB	IGDCC4
MTTP	IGSF5
ABCB1	IGSF9
ABCB4	IL1B
FXYD1	IL6
PLN	IRF4
PLTP	ISL2
PRKAR2B	ITGA2B
RYR3	ITGAD
SCNN1B	ITGAL
SCNN1G	ITGAX
SLC1A2	ITGB6
SLC4A3	KIRREL2
SLC1A7	KIRREL3
SLC2A4	KREMEN2
SLC3A1	L1CAM
SLC5A4	LCN2
SLC5A5	LEP
SLC6A2	LIF
SLC6A3	LRG1
SLC7A2	LRRC4C
SLC8A2	LRRC8E
SLC8A1	LY9
SLC8A3	MADCAM1
SLC9A3	MCOLN2
SLC14A1	MCUB
SLC15A1	MEGF10
SLC16A2	MINAR1
SLC18A2	MMP19
SLCO2A1	MNX1
SLC22A3	MTTP
SLC22A2	MYOD1
TF	MYPN
TRPC1	NALCN
TRPC4	NCAM2
TRPC5	NDP
VLDLR	NECTIN4
BEST1	NIPAL4
TUSC3	NKD1
SLC14A2	NKD2
TRPA1	NKX2-2
SLC13A2	NTNG1
SLC28A1	NTNG2
SLC16A7	OLR1
ABCG2	ONECUT2
CLCA2	PCDH20
ABCC9	PCDHGC5
ABCA10	PCSK9
ABCA9	PDIA2
ABCA8	PDPN
SLC34A2	PIK3R6
SLC38A3	PITX2
SLC7A9	PKP3
ABCA6	PLEK
SLC27A6	PLTP
SLC22A17	PLXNB3
FXYD7	PODXL2
FXYD6	POU3F2
SLCO1C1	PSMA8
SLC6A15	PTPRC
MCOLN3	RAC2
SLC22A15	RAC3
SLC7A10	RAMP1
SLC17A7	ROR2
ANO2	RSPO4
ATP8B2	RUNX1
SLC4A10	RYR1
SLC24A3	S100A11
GNB4	SCG2
SLC5A7	SELL
CIDEC	SELPLG
ABCG4	SEMA3A
ABCG5	SEMA3C
ABCG8	SEMA3E
WNK3	SEMA7A
STEAP4	SFRP5
ATP8B4	SH2D2A
CYBRD1	SIGLEC1
TRPM3	SLAMF6
ATP13A4	SLAMF8
CREB3L3	SLC13A3
SLC7A3	SLC15A1
AQP10	SLC15A3
TTYH2	SLC24A3
SLC26A7	SLC28A3
ANO4	SLC30A3
SLC24A4	SLC34A2
SLC9B2	SLC36A2
TRPM6	SLC38A3
SLC2A12	SLC38A5
SLC5A12	SLC4A3
SLC30A8	SLC5A5
ANO5	SLC6A15
SLC29A4	SLC6A20
NALCN	SLC6A7
SLC24A5	SLC7A5
UNC80	SLC7A7
SLC9A9	SLC8A2
SLC9C1	SLC9A9
MICU3	SLC9C2
GPIHBP1	SLITRK2
SLC6A19	SLN
ABCB5	SP7
NIPAL4	SPDEF
SLCO4C1	SPN
SLC9A4	SRPX2
CPE	STAB2
CTNND2	STEAP3
DAB2	TCF7
DRD2	TENM1
EDNRB	TENM4
GRK5	TF
ISL1	TFR2
MARK1	TGFBI
MCC	TJP3
MITF	TNF
MYOC	TNFRSF12A
NID1	TOX
ROR1	TRABD2A
ROR2	TRIM29
CDK14	TRPC5
PRKAA2	TRPC7
SFRP4	TRPM2
SFRP5	TRPM8
TLE4	TRPV3
WNT2B	TTYH1
WNT9A	TYMP
FZD7	VNN1
MAGI2	WIF1
FERMT2	WNT10A
FZD10	WNT10B
DAAM2	WNT2B
SOSTDC1	WNT5B
PYGO1	WT1
DKKL1	ZAP70
DKK4
DKK3
DKK2
BARX1
CXXC4
TCF7L1
NKD1
DIXDC1
TMEM88
LRRK2
CSNK1A1L
APCDD1
DACT3
PRICKLE2
AMER3
RSPO1
RSPO4
SHISA6
TMEM170B
CDH2
EDN3
ERBB4
ESR1
GPM6A
NRG1
KIT
MEOX1
SOX10
PHOX2B
SEMA3A
SOX21
RADIL
SEMA6A
SEMA6D
MYOCD
SEMA3D
CYP26C1
SHC4
ASTN1
CBLN1
CD1D
CDH10
CDH11
CDH12
CNTN1
COL19A1
COMP
CTNNA2
CX3CR1
DAB1
DLG2
DLG4
DSCAM
DSG1
FGG
GATA1
GRID2
ITGA9
L1CAM
LGALS1
CD200
NCAM2
CLDN11
PCDHGC3
PCDH7
PCDH9
PKP1
PLXNB3
PTPRD
PTPRM
ROBO2
SELL
SELP
CNTN2
THBS4
CLDN5
TNR
TNXB
TRO
COL14A1
VCAM1
XG
MADCAM1
SPARCL1
ITGA10
PCDHGB4
CLDN10
CLDN6
ITGBL1
NRXN3
NRXN1
NRXN2
MYOT
TENM1
MYL9
PTPRT
IL1RAPL1
BVES
NLGN4Y
NTNG1
SLITRK3
NLGN1
CD93
NFASC
ADGRL3
CRB1
CADM1
PCDHGA12
PCDHB5
CNTN6
PCDH11X
CDH19
CTNNA3
PCDHB1
PCDH18
SDK2
PCDHB18P
DCHS2
LIMS2
PCDHGC5
PCDHGC4
PCDHGB7
PCDHGB6
PCDHGB5
PCDHGA10
PCDHGA9
PCDHGA5
PCDHGA4
PCDHGA3
PCDHGA2
PCDHB15
PCDHB12
PCDHB11
PCDHB10
PCDHB7
PCDHB6
PCDHB4
PCDHB3
PCDHB2
PCDHAC2
PCDHAC1
PCDHA13
PCDHA12
PCDHA11
PCDHA10
PCDHA7
PCDHA6
PCDHA4
PCDHA3
PCDHA2
TENM2
NLGN4X
PCDH19
LRRC7
PCDH10
LRRC4C
PCDHB16
IGDCC4
CADM3
JAM2
CDH26
CLSTN2
LRRC4
PDIA2
P2RY12
PCDH20
FAT4
TMEM47
HMCN1
KIRREL3
SLITRK2
MYPN
IGSF21
NEXN
BOC
CDHR1
SLITRK1
FAT3
JAML
GATA5
LRFN5
IGSF5
CNTN4
IGSF11
CLECL1P
PKD1L1
CDHR3
CADM2
NEGR1
PRTG
GLDN
CCR2
ASCL1
FGF13
GAP43
GAS1
IL6R
LY9
NKX2-2
SOX5
PTCH2
TOX
MYT1L
ZNF521
BHLHE22
FEV
EBF2
TBX10
