## Additional file 8 for "A multilayered in silico analysis links UHRF1, DNA methylation and developmental chromatin memory to lineage-dependent prognosis in gastric, renal and adrenal cancers"

### Sheet: STAD
Additional file 8. Differences of methylation level of embryonic morphogenesis cytosines across UHRF1-EM categories and normal/metaplasic tissue (where available in TCGA_STAD, KIRC and ACC).
p value (p.unadj) of the differences was calculated with Kruskal Wallis test determine overall methylation differences, followed by Dunn's post test adjusted with BenjaminivsHochberg method for multiple comparison (p.adj)																					Pairwise UH-EML vs other UHRF1-EM categories
																					Pairwise Normal vs UHRF1-EM categories
Promoter Cluster A					Promoter Cluster B					Promoter Cluster C					Promoter Cluster D						Pairwise UL-EMH vs other UHRF1-EM categories
Comparison	Z	p.unadj	p.adj		Comparison	Z	p.unadj	p.adj		Comparison	Z	p.unadj	p.adj		Comparison	Z	p.unadj	p.adj
UH_EML vs UL_EMH	138.071	0	0		Meta vs UL_EMH	9.92685	3.18e-23	6.68e-22		UH_EML vs UL_EMH	27.6695	1.63e-168	1.71e-167		UH_EML vs UL_EMH	-17.3023	4.52e-67	1.9e-66
Meta vs Normal	84.8266	0	0		Meta vs UL_EML	7.80546	5.93e-15	6.23e-14		Meta vs Normal	20.0293	3.06e-89	1.61e-88		Meta vs Normal	-5.54108	3.01e-08	4.51e-08
UH_EML vs UL_EML	64.4401	0	0		Meta vs UH_EMH	6.93788	3.98e-12	2.79e-11		UH_EML vs UL_EML	19.4822	1.55e-84	6.53e-84		UH_EMH vs UL_EMH	-5.06014	4.19e-07	5.5e-07
UH_EMH vs UL_EMH	35.9905	1.18e-283	1.76e-283		Meta vs UH_EML	6.32044	2.61e-10	1.37e-09		Mild vs Normal	7.02536	2.14e-12	4.08e-12		Meta vs Mild	-3.25513	0.00113	0.00132
Mild vs Normal	29.4147	3.57e-190	4.99e-190		Normal vs UL_EMH	6.03138	1.63e-09	6.83e-09		UH_EMH vs UL_EMH	6.74899	1.49e-11	2.61e-11		Mild vs UL_EMH	2.98567	0.00283	0.00313
Meta vs Mild	26.8096	2.5e-158	3.09e-158		Mild vs UL_EMH	5.72849	1.01e-08	3.55e-08		Meta vs UL_EMH	6.48907	8.64e-11	1.3e-10		Meta vs UH_EMH	4.57411	4.78e-06	5.91e-06
Meta vs UL_EMH	18.5504	8.09e-77	8.94e-77		Mild vs UL_EML	5.12954	2.9e-07	8.71e-07		Meta vs Mild	6.24527	4.23e-10	5.92e-10		Normal vs UL_EMH	5.1775	2.25e-07	3.15e-07
UH_EMH vs UL_EML	-10.6315	2.13e-26	2.13e-26		Normal vs UL_EML	4.93059	8.2e-07	2.15e-06		UH_EMH vs UL_EML	3.36125	0.000776	0.000958		Mild vs UH_EMH	5.98456	2.17e-09	3.5e-09
Mild vs UL_EMH	-16.2328	2.96e-59	3.1e-59		Mild vs UH_EMH	4.34827	1.37e-05	3.2e-05		Meta vs UL_EML	2.74546	0.00604	0.00705		UH_EML vs UL_EML	8.00697	1.18e-15	2.06e-15
Meta vs UH_EMH	-19.3094	4.48e-83	5.22e-83		UH_EML vs UL_EMH	3.9752	7.03e-05	0.000148		Mild vs UL_EMH	-2.5314	0.0114	0.0119		Normal vs UH_EMH	9.08668	1.02e-19	1.95e-19
Meta vs UL_EML	-29.3379	3.4e-189	4.47e-189		Normal vs UH_EMH	3.91701	8.97e-05	0.000171		UL_EMH vs UL_EML	-2.53727	0.0112	0.0123		UH_EMH vs UH_EML	9.86042	6.18e-23	1.3e-22
Mild vs UH_EMH	-37.791	0	0		Mild vs UH_EML	3.57384	0.000352	0.000616		Mild vs UL_EML	-3.98805	6.66e-05	8.74e-05		Mild vs UH_EML	12.646	1.18e-36	2.75e-36
Mild vs UL_EML	-44.1245	0	0		UH_EML vs UL_EML	2.92246	0.00347	0.00561		Mild vs UH_EMH	-6.59742	4.18e-11	6.76e-11		UH_EMH vs UL_EML	15.2707	1.2e-52	3.15e-52
UL_EMH vs UL_EML	-44.7745	0	0		Normal vs UH_EML	2.87845	0.004	0.00599		Normal vs UL_EMH	-14.7295	4.17e-49	8.75e-49		Meta vs UH_EML	16.5437	1.78e-61	5.33e-61
Normal vs UL_EMH	-69.9417	0	0		Meta vs Normal	2.34875	0.0188	0.0264		Normal vs UL_EML	-14.8065	1.33e-49	3.1e-49		Mild vs UL_EML	16.6625	2.46e-62	8.59e-62
UH_EMH vs UH_EML	-83.1822	0	0							UH_EMH vs UH_EML	-17.1446	6.9e-66	1.81e-65		Normal vs UH_EML	19.5975	1.63e-85	8.53e-85
Mild vs UH_EML	-93.2454	0	0							Mild vs UH_EML	-17.9574	4.2e-72	1.26e-71		Meta vs UL_EML	20.7778	6.87e-96	4.81e-95
Normal vs UH_EMH	-94.7216	0	0							Normal vs UH_EMH	-19.2289	2.12e-82	7.42e-82		UL_EMH vs UL_EML	21.3677	2.67e-101	2.8e-100
Normal vs UL_EML	-99.2026	0	0							Meta vs UH_EML	-20.5763	4.47e-94	3.13e-93		Normal vs UL_EML	23.2833	6.54e-120	1.37e-118
Meta vs UH_EML	-116.94	0	0							Normal vs UH_EML	-37.9326	0	0
Normal vs UH_EML	-185.647	0	0
Body Cluster A					Body Cluster B					Body Cluster C					Body Cluster D
Comparison	Z	p.unadj	p.adj		Comparison	Z	p.unadj	p.adj		Comparison	Z	p.unadj	p.adj		Comparison	Z	p.unadj	p.adj
UH_EML vs UL_EMH	72.4252	0	0		Normal vs UL_EML	11.8701	1.69e-32	3.55e-31		UH_EML vs UL_EMH	21.498	1.62e-102	3.41e-101		UH_EML vs UL_EMH	-30.7217	2.92e-207	5.58e-207
Meta vs Normal	40.4212	0	0		Meta vs UL_EML	10.8883	1.31e-27	1.38e-26		UH_EML vs UL_EML	18.0799	4.59e-73	4.82e-72		Meta vs Normal	-13.7116	8.65e-43	1.01e-42
UH_EML vs UL_EML	31.4464	4.71e-217	1.1e-216		UH_EML vs UL_EML	9.66468	4.26e-22	2.98e-21		Meta vs UL_EMH	11.522	1.02e-30	4.29e-30		UH_EMH vs UL_EMH	-11.238	2.65e-29	2.93e-29
UH_EMH vs UL_EMH	21.8395	9.78e-106	1.71e-105		Mild vs UL_EML	8.91136	5.04e-19	2.65e-18		Meta vs UL_EML	10.2439	1.26e-24	4.41e-24		Meta vs Mild	-7.74362	9.66e-15	1.01e-14
Meta vs UL_EMH	14.6013	2.76e-48	3.86e-48		UL_EMH vs UL_EML	8.6465	5.31e-18	2.23e-17		Meta vs Normal	7.73536	1.03e-14	2.71e-14		UH_EMH vs UH_EML	15.1995	3.56e-52	4.4e-52
Meta vs Mild	13.6981	1.04e-42	1.29e-42		UH_EMH vs UL_EML	6.83075	8.45e-12	2.96e-11		UH_EMH vs UL_EMH	6.21997	4.97e-10	1.04e-09		Mild vs UL_EMH	20.1683	1.86e-90	2.44e-90
Mild vs Normal	13.1485	1.74e-39	2.03e-39		Normal vs UH_EMH	5.61457	1.97e-08	5.91e-08		UH_EMH vs UL_EML	6.06867	1.29e-09	2.46e-09		Meta vs UL_EMH	21.4863	2.09e-102	2.93e-102
UH_EMH vs UL_EML	-5.19425	2.06e-07	2.06e-07		Normal vs UL_EMH	4.96505	6.87e-07	1.8e-06		Mild vs UL_EML	4.85448	1.21e-06	2.11e-06		UH_EML vs UL_EML	23.813	2.45e-125	3.67e-125
Mild vs UL_EMH	-5.33976	9.31e-08	9.77e-08		Normal vs UH_EML	4.20488	2.61e-05	6.1e-05		Mild vs UL_EMH	4.61576	3.92e-06	6.33e-06		Mild vs UH_EMH	26.2104	2.02e-151	3.27e-151
Meta vs UH_EMH	-8.77768	1.67e-18	1.84e-18		Mild vs UH_EMH	4.18435	2.86e-05	6.01e-05		Meta vs UH_EMH	3.97173	7.14e-05	0.000107		Meta vs UH_EMH	30.0039	8.74e-198	1.53e-197
Meta vs UL_EML	-13.7283	6.87e-43	9.02e-43		Meta vs UH_EMH	3.77447	0.00016	0.000306		Mild vs Normal	3.08253	0.00205	0.00269		Normal vs UL_EMH	32.0312	4.01e-225	8.42e-225
Mild vs UH_EMH	-18.6275	1.92e-77	2.89e-77		Mild vs UL_EMH	3.55765	0.000374	0.000655		Normal vs UL_EML	2.46311	0.0138	0.017		UH_EMH vs UL_EML	33.811	1.36e-250	3.17e-250
Mild vs UL_EML	-21.7165	1.43e-104	2.31e-104		Mild vs UH_EML	3.00776	0.00263	0.00425		Normal vs UH_EMH	-3.62073	0.000294	0.000411		Mild vs UH_EML	37.4713	2.7e-307	7.09e-307
UL_EMH vs UL_EML	-25.7943	1.03e-146	1.96e-146		Meta vs UL_EMH	2.86071	0.00423	0.00634		Mild vs UH_EML	-7.30308	2.81e-13	6.56e-13		Normal vs UH_EMH	38.8379	0	0
Normal vs UL_EMH	-28.4512	4.72e-178	9.9e-178		UH_EMH vs UH_EML	-2.22003	0.0264	0.0347		Meta vs UH_EML	-9.30346	1.36e-20	4.08e-20		UL_EMH vs UL_EML	47.342	0	0
UH_EMH vs UH_EML	-40.5999	0	0		Meta vs Normal	-2.51928	0.0118	0.0165		UH_EMH vs UH_EML	-12.3204	7.03e-35	3.69e-34		Mild vs UL_EML	49.4283	0	0
Normal vs UH_EMH	-44.7656	0	0							Normal vs UH_EML	-15.788	3.77e-56	2.64e-55		Meta vs UH_EML	52.4368	0	0
Mild vs UH_EML	-45.7045	0	0												Normal vs UH_EML	58.1413	0	0
Normal vs UL_EML	-47.0474	0	0												Meta vs UL_EML	64.3367	0	0
Meta vs UH_EML	-56.3175	0	0												Normal vs UL_EML	69.1267	0	0
Normal vs UH_EML	-88.9616	0	0
Statistical significance of Roadmap Epigenetics annotated genomic context across CpGs clusters A - B - C - D (Chi-Square P-value and post hoc Bonferroni adjustment)
Embryonic Morphogenesis
STAD PROMOTER										STAD BODY
Annotation	Chi2_pvalue	Significant_global	Posthoc_differences							Annotation	Chi2_pvalue	Significant_global	Posthoc_differences
10_TssBiv	3.15e-15	yes	B vs C (p= 5.747e-15 ); A vs C (p= 3.947e-05 ); D vs C (p= 3.069e-07 )							5_TxWk	7.887e-05	yes	A vs D (p= 4.919e-05 )
11_BivFlnk	0.001597	yes	B vs C (p= 5.507e-03 ); D vs C (p= 3.556e-03 )							7_Enh	4.087e-08	yes	A vs B (p= 3.857e-06 ); A vs D (p= 5.388e-07 )
12_EnhBiv	0.06271	no								15_Quies	1.052e-32	yes	A vs B (p= 3.250e-20 ); A vs C (p= 6.696e-09 ); A vs D (p= 1.309e-32 ); C vs D (p= 6.568e-04 )
13_ReprPC	2.871e-07	yes	B vs C (p= 2.701e-08 ); A vs C (p= 1.491e-03 )							10_TssBiv	6.672e-29	yes	A vs B (p= 4.596e-08 ); A vs C (p= 2.084e-03 ); A vs D (p= 4.802e-26 ); C vs D (p= 1.226e-05 )
1_TssA	5.746e-09	yes	B vs C (p= 8.605e-08 ); A vs D (p= 3.852e-02 ); A vs C (p= 1.400e-06 )							11_BivFlnk	4.56e-35	yes	A vs B (p= 2.566e-13 ); A vs C (p= 8.574e-03 ); A vs D (p= 3.834e-27 ); B vs C (p= 4.820e-04 ); C vs D (p= 4.439e-09 )
2_TssAFlnk	0.3843	no								12_EnhBiv	8.23e-07	yes	A vs B (p= 3.568e-02 ); A vs D (p= 9.697e-07 )
14_ReprPCWk	3.159e-11	yes	B vs A (p= 4.922e-04 ); B vs D (p= 5.085e-09 ); A vs C (p= 3.788e-02 ); D vs C (p= 8.184e-04 )							2_TssAFlnk	0.04614	yes
15_Quies	5.258e-14	yes	B vs C (p= 2.798e-22 ); D vs C (p= 1.052e-02 )							1_TssA	4.172e-08	yes	A vs D (p= 7.960e-09 ); B vs D (p= 4.820e-03 ); C vs D (p= 1.499e-03 )
5_TxWk	1.014e-05	yes	B vs C (p= 5.040e-08 )							13_ReprPC	0.5337	no
7_Enh	6.536e-08	yes	B vs C (p= 9.232e-12 )							14_ReprPCWk	0.0005307	yes	A vs C (p= 1.961e-02 ); A vs D (p= 1.139e-03 )
4_Tx	0.09045	no								4_Tx	0.01746	yes	A vs D (p= 1.815e-02 )
9_Het	0.3633	no								6_EnhG	0.0442	yes
										9_Het	0.06299	no
										3_TxFlnk	0.1531	no
Cell Cycle
STAD PROMOTER					STAD BODY
Annotation	Chi2_pvalue	Significant_global	Posthoc_differences		Annotation	Chi2_pvalue	Significant_global	Posthoc_differences
1	6.595e-02	no			1	9.868e-02	no
2	5.141e-01	no			2	3.683e-02	yes
4	4.133e-02	yes			3	5.284e-02	no
5	1.280e-01	no			4	1.496e-01	no
7	5.336e-02	no			5	8.818e-01	no
8	3.772e-01	no			6	8.296e-02	no
10	3.363e-02	yes			7	3.260e-01	no
11	8.355e-01	no			8	8.846e-01	no
12	1.878e-01	no			10	9.018e-03	yes
14	3.932e-01	no			11	2.306e-01	no
15	6.299e-04	yes	B vs C (p= 1.355e-03 )		13	4.806e-01	no
					14	4.806e-01	no
					15	2.651e-01	no

### Sheet: KIRC
Promoter Cluster A					Promoter Cluster B					Promoter Cluster C					Promoter Cluster D							Statistical significance
Comparison	Z	p.unadj	p.adj		Comparison	Z	p.unadj	p.adj		Comparison	Z	p.unadj	p.adj		Comparison	Z	p.unadj	p.adj					Pairwise UH-EMH and UL-EML vs other UHRF1-EM categories
NAT - UL_EML	-11.9454	6.87e-33	6.87e-32		NAT - UH_EMH	-8.23422	1.81e-16	1.81e-15		UH_EMH - UL_EML	29.0083	5.18e-185	1.29e-184		UH_EMH - UL_EML	17.381	1.15e-67	5.75e-67					Pairwise NAT vs UHRF1-EM categories
NAT - UH_EML	-9.78782	1.27e-22	6.35e-22		NAT - UH_EML	-5.22197	1.77e-07	4.43e-07		UH_EMH - UL_EMH	22.1206	2e-108	3.34e-108		UH_EMH - UH_EML	11.6574	2.1e-31	7.01e-31					Pairwise UHRF1-EM categories cluster D
UH_EMH - UL_EML	-8.74444	2.24e-18	7.47e-18		NAT - UL_EMH	-5.2439	1.57e-07	5.24e-07		UH_EMH - UH_EML	18.6264	1.96e-77	2.8e-77		UH_EMH - UL_EMH	10.2896	7.85e-25	1.96e-24
UH_EMH - UH_EML	-7.67483	1.66e-14	4.14e-14		NAT - UL_EML	-7.15668	8.27e-13	4.13e-12		UH_EML - UL_EML	4.02657	5.66e-05	7.07e-05		UL_EMH - UL_EML	3.18946	0.00143	0.00178
UL_EMH - UL_EML	-6.8582	6.97e-12	1.39e-11							UH_EML - UL_EMH	3.11807	0.00182	0.00202		NAT - UH_EML	-7.91554	2.46e-15	3.52e-15
UH_EML - UL_EMH	6.53498	6.36e-11	1.06e-10							NAT - UL_EMH	-25.4945	2.27e-143	4.54e-143		NAT - UL_EML	-7.95313	1.82e-15	3.03e-15
										NAT - UH_EML	-29.6374	4.93e-193	1.64e-192		NAT - UL_EMH	-9.21122	3.22e-20	6.45e-20
										NAT - UL_EML	-34.2116	1.63e-256	8.13e-256		NAT - UH_EMH	-26.7186	2.86e-157	2.86e-156
										NAT - UH_EMH	-64.9697	0	0
Body Cluster A					Body Cluster B					Body Cluster C					Body Cluster D
Comparison	Z	p.unadj	p.adj		Comparison	Z	p.unadj	p.adj		Comparison	Z	p.unadj	p.adj		Comparison	Z	p.unadj	p.adj
NAT - UH_EMH	12.7906	1.85e-37	1.85e-36		NAT - UH_EMH	5.17921	2.23e-07	2.23e-06		UH_EMH - UL_EML	15.4009	1.61e-53	8.06e-53		UH_EMH - UL_EML	26.6448	2.06e-156	1.03e-155
NAT - UL_EMH	8.74155	2.3e-18	7.66e-18		NAT - UL_EMH	3.69232	0.000222	0.000741		UH_EMH - UL_EMH	10.4026	2.41e-25	4.02e-25		UH_EMH - UH_EML	18.1774	7.8e-74	2.6e-73
UH_EML - UL_EMH	6.41647	1.39e-10	2.79e-10		NAT - UL_EML	4.02832	5.62e-05	0.000281		UH_EMH - UH_EML	9.37893	6.66e-21	9.52e-21		UH_EMH - UL_EMH	14.793	1.62e-49	4.06e-49
NAT - UL_EML	2.76576	0.00568	0.00811							UH_EML - UL_EML	2.65491	0.00793	0.00992		UL_EMH - UL_EML	5.88338	4.02e-09	5.02e-09
UL_EMH - UL_EML	-6.36615	1.94e-10	3.23e-10							NAT - UL_EMH	-11.8459	2.26e-32	4.52e-32		UH_EML - UL_EML	2.61526	0.00892	0.00892
UH_EMH - UH_EML	-8.41773	3.84e-17	9.6e-17							NAT - UH_EML	-13.1307	2.2e-39	5.49e-39		UH_EML - UL_EMH	-2.78184	0.00541	0.00601
UH_EMH - UL_EML	-9.24887	2.27e-20	1.13e-19							NAT - UL_EML	-13.9199	4.8e-44	1.6e-43		NAT - UL_EML	-9.19925	3.6e-20	5.15e-20
										NAT - UH_EMH	-30.3635	1.67e-202	1.67e-201		NAT - UH_EML	-9.58525	9.22e-22	1.54e-21
															NAT - UL_EMH	-12.966	1.91e-38	3.81e-38
															NAT - UH_EMH	-38.0465	0	0
Statistical significance of Roadmap Epigenetics annotated genomic context across CpGs clusters A - B - C - D (Chi-Square P-value and post hoc Bonferroni adjustment)
Embryonic Morphogenesis
KIRC PROMOTER											KIRC BODY
Annotation	Chi2_pvalue	Significant_global	Posthoc_differences								Annotation	Chi2_pvalue	Significant_global	Posthoc_differences
2_TssAFlnk	0.006639	yes	A vs D (p= 4.805e-02 )								4_Tx	8.940e-10	yes	C vs A (p= 7.905e-05 ); C vs B (p= 6.790e-04 ); C vs D (p= 1.855e-06 )
1_TssA	2.475e-08	yes	A vs C (p= 4.155e-07 ); A vs D (p= 2.992e-02 ); B vs C (p= 1.831e-06 )								11_BivFlnk	5.878e-08	yes	C vs B (p= 2.809e-03 ); C vs D (p= 1.237e-02 ); A vs B (p= 4.900e-06 ); A vs D (p= 2.448e-05 )
10_TssBiv	6.232e-07	yes	A vs B (p= 1.841e-05 ); A vs C (p= 2.027e-02 ); B vs D (p= 6.898e-04 ); C vs D (p= 4.098e-02 )								12_EnhBiv	2.007e-12	yes	C vs D (p= 3.194e-05 ); A vs B (p= 1.743e-03 ); A vs D (p= 1.427e-11 )
14_ReprPCWk	0.019	yes	A vs C (p= 4.406e-02 )								14_ReprPCWk	5.472e-06	yes	C vs D (p= 4.323e-03 ); A vs D (p= 6.422e-06 )
15_Quies	0.02958	yes									5_TxWk	1.792e-05	yes	A vs B (p= 1.521e-03 ); A vs D (p= 8.545e-04 )
7_Enh	0.2621	no									15_Quies	3.218e-03	yes	A vs B (p= 4.332e-02 ); A vs D (p= 2.358e-02 )
11_BivFlnk	9.933e-10	yes	A vs C (p= 6.007e-03 ); A vs D (p= 7.248e-08 ); B vs C (p= 2.064e-02 ); B vs D (p= 2.267e-07 ); C vs D (p= 3.033e-02 )								7_Enh	4.824e-01	no
13_ReprPC	0.5645	no									1_TssA	2.694e-06	yes	A vs D (p= 2.320e-05 ); B vs D (p= 3.623e-05 )
5_TxWk	0.0001686	yes	A vs B (p= 1.899e-02 ); A vs C (p= 5.824e-03 )								10_TssBiv	8.664e-01	no
12_EnhBiv	1.657e-12	yes	A vs C (p= 5.483e-06 ); B vs C (p= 7.240e-11 ); B vs D (p= 3.675e-04 )								13_ReprPC	3.816e-03	yes	C vs D (p= 1.745e-02 )
9_Het	0.6385	no									2_TssAFlnk	7.554e-01	no
											6_EnhG	2.944e-01	no
											9_Het	3.834e-01	no
											3_TxFlnk	2.931e-01	no
Cell Cycle
KIRC PROMOTER						KIRC BODY
Annotation	Chi2_pvalue	Significant_global	Posthoc_differences			Annotation	Chi2_pvalue	Significant_global	Posthoc_differences
1	8.032e-02	no				1	6.005e-03	yes	A vs C (p= 2.210e-02 ); B vs C (p= 3.299e-02 )
2	6.712e-01	no				2	8.772e-01	no
4	1.295e-04	yes	B vs A (p= 5.815e-04 )			3	1.000e+00	no
5	2.418e-03	yes	C vs B (p= 8.895e-03 )			4	7.198e-01	no
7	2.014e-01	no				5	4.484e-01	no
9	1.000e+00	no				6	8.474e-01	no
10	2.300e-01	no				7	1.229e-04	yes	B vs C (p= 6.035e-05 )
11	7.961e-01	no				8	5.244e-01	no
12	6.010e-04	yes	C vs B (p= 7.865e-03 )			9	1.000e+00	no
13	1.335e-01	no				10	6.390e-01	no
14	5.115e-06	yes	C vs B (p= 2.925e-04 ); C vs A (p= 3.979e-03 )			11	3.011e-01	no
15	1.621e-01	no				12	2.914e-01	no
						13	2.914e-01	no
						14	1.089e-02	yes
						15	1.658e-01	no

### Sheet: ACC
Supplementary File 8. Differences of methylation level of embryonic morphogenesis cytosines across UHRF1-EM categories and normal/metaplasic tissue (where available in TCGA_STAD, KIRC and ACC).																							Statistical significance
p value (p.unadj) of the differences was calculated with Kruskal Wallis test determine overall methylation differences, followed by Dunn's post test adjusted with BenjaminivsHochberg method for multiple comparison (p.adj)																								Pairwise UHRF1-EM categories clusters A-C
																								Pairwise UH-EMH vs other UHRF1-EM categories cluster D
Promoter Cluster A					Promoter Cluster B					Promoter Cluster C					Promoter Cluster D
Comparison	Z	p.unadj	p.adj		Comparison	Z	p.unadj	p.adj		Comparison	Z	p.unadj	p.adj		Comparison	Z	p.unadj	p.adj
UH_EMH - UL_EML	-7.17921	7.01e-13	4.21e-12		UH_EMH - UH_EML	3.07912	0.00208	0.0125		UH_EMH - UL_EML	17.7315	2.39e-70	1.44e-69		UH_EMH - UL_EML	24.1591	5.98e-129	3.59e-128
UL_EMH - UL_EML	-3.36852	0.000756	0.00227		UH_EMH - UL_EML	2.86582	0.00416	0.0125		UH_EMH - UH_EML	10.5264	6.53e-26	1.96e-25		UH_EMH - UH_EML	13.9256	4.43e-44	1.33e-43
UH_EMH - UH_EML	-3.36491	0.000766	0.00153							UL_EMH - UL_EML	6.5257	6.77e-11	1.35e-10		UL_EMH - UL_EML	8.31046	9.53e-17	1.91e-16
										UH_EMH - UL_EMH	4.98003	6.36e-07	9.54e-07		UH_EMH - UL_EMH	7.36607	1.76e-13	2.64e-13
										UH_EML - UL_EMH	-4.15515	3.25e-05	3.9e-05		UH_EML - UL_EML	2.48726	0.0129	0.0129
															UH_EML - UL_EMH	-4.85997	1.17e-06	1.41e-06
Body Cluster A					Body Cluster B					Body Cluster C					Body Cluster D
Comparison	Z	p.unadj	p.adj		Comparison	Z	p.unadj	p.adj		Comparison	Z	p.unadj	p.adj		Comparison	Z	p.unadj	p.adj
UH_EMH - UL_EML	-3.13766	0.0017	0.0102		UH_EMH - UH_EML	3.65915	0.000253	0.000759		UH_EMH - UL_EML	11.4765	1.73e-30	1.04e-29		UH_EMH - UL_EML		0	0
					UH_EMH - UL_EML	4.47521	7.63e-06	4.58e-05		UH_EMH - UH_EML	7.10833	1.17e-12	3.52e-12		UH_EMH - UH_EML	26.5321	4.13e-155	1.24e-154
										UL_EMH - UL_EML	4.29362	1.76e-05	3.52e-05		UL_EMH - UL_EML	19.7748	4.9e-87	9.81e-87
										UH_EMH - UL_EMH	3.15332	0.00161	0.00242		UH_EMH - UL_EMH	9.64935	4.95e-22	5.94e-22
										UH_EML - UL_EMH	-2.97757	0.00291	0.00349		UH_EML - UL_EML	4.27426	1.92e-05	1.92e-05
															UH_EML - UL_EMH	-12.8504	8.56e-38	1.28e-37
Statistical significance of Roadmap Epigenetics annotated genomic context across CpGs clusters A - B - C - D (Chi-Square P-value and post hoc Bonferroni adjustment)
Embryonic Morphogenesis
ACC PROMOTER										ACC BODY
Annotation	Chi2_pvalue	Significant_global	Posthoc_differences							Annotation	Chi2_pvalue	Significant_global	Posthoc_differences
1_TssA	1.704e-01	no								15_Quies	6.273e-01	no
7_Enh	8.811e-04	yes	B vs A (p= 9.103e-03 )							1_TssA	2.227e-03	yes	B vs C (p= 1.339e-02 ); A vs C (p= 4.734e-02 )
13_ReprPC	4.499e-04	yes	B vs D (p= 1.239e-02 ); A vs D (p= 5.844e-03 ); C vs D (p= 1.260e-02 )							3_TxFlnk	1.346e-01	no
10_TssBiv	1.408e-07	yes	B vs C (p= 2.005e-02 ); B vs D (p= 1.511e-04 ); A vs C (p= 5.118e-03 ); A vs D (p= 8.093e-06 )							6_EnhG	8.849e-03	yes
11_BivFlnk	4.533e-03	yes	A vs C (p= 4.293e-03 )							4_Tx	8.097e-06	yes	D vs C (p= 2.166e-02 ); B vs C (p= 2.487e-05 )
12_EnhBiv	1.447e-08	yes	B vs C (p= 1.393e-02 ); B vs D (p= 3.312e-04 ); A vs C (p= 1.846e-03 ); A vs D (p= 1.617e-06 )							10_TssBiv	1.018e-04	yes	D vs B (p= 1.168e-04 ); D vs A (p= 2.259e-03 ); D vs C (p= 4.154e-04 )
2_TssAFlnk	2.508e-01	no								11_BivFlnk	1.063e-06	yes	B vs C (p= 9.862e-07 )
15_Quies	5.026e-01	no								12_EnhBiv	1.196e-06	yes	B vs C (p= 8.884e-06 )
5_TxWk	1.568e-01	no								13_ReprPC	1.718e-14	yes	D vs C (p= 2.747e-06 ); B vs A (p= 3.730e-02 ); B vs C (p= 2.952e-13 )
										7_Enh	1.150e-04	yes	B vs C (p= 4.993e-02 ); A vs C (p= 6.417e-04 )
										14_ReprPCWk	3.337e-04	yes	D vs B (p= 3.399e-02 ); D vs C (p= 1.689e-03 )
										5_TxWk	4.235e-10	yes	D vs B (p= 9.139e-03 ); B vs C (p= 1.256e-08 ); A vs C (p= 2.726e-03 )
										2_TssAFlnk	1.824e-02	yes
										9_Het	8.849e-03	yes
Cell Cycle
ACC PROMOTER							ACC BODY
Annotation	Chi2_pvalue	Significant_global	Posthoc_differences				Annotation	Chi2_pvalue	Significant_global	Posthoc_differences
1	1.013e-02	yes					1	7.989e-05	yes	B vs A (p= 3.458e-04 ); B vs C (p= 3.037e-03 )
2	2.269e-01	no					2	1.353e-17	yes	B vs A (p= 1.082e-16 ); B vs C (p= 9.888e-04 )
4	1.187e-01	no					3	8.627e-52	yes	B vs A (p= 7.832e-51 ); B vs C (p= 3.125e-14 )
5	5.349e-01	no					4	2.005e-03	yes	B vs A (p= 5.459e-03 )
7	3.398e-28	yes	B vs A (p= 6.581e-28 )				5	5.403e-01	no
8	3.587e-04	yes	B vs A (p= 1.225e-03 )				6	6.386e-41	yes	B vs A (p= 3.519e-40 ); B vs C (p= 2.229e-11 )
10	5.177e-13	yes	B vs A (p= 1.312e-12 )				7	3.155e-12	yes	B vs A (p= 2.315e-11 ); B vs C (p= 2.069e-02 )
11	9.666e-34	yes	B vs A (p= 2.764e-33 ); B vs C (p= 2.213e-02 )				8	2.685e-02	yes
12	5.395e-02	no					10	6.704e-02	no
13	5.087e-03	yes	B vs A (p= 2.101e-02 )				11	1.661e-05	yes	B vs A (p= 1.086e-04 )
14	3.659e-04	yes	B vs A (p= 9.671e-04 )				12	5.376e-02	no
15	1.000e+00	no					13	3.805e-07	yes	B vs A (p= 2.560e-06 )
							14	8.216e-09	yes	B vs A (p= 5.690e-08 )
							15	3.186e-12	yes	B vs A (p= 6.208e-40 ); B vs C (p= 2.876e-03 )
