## Additional file 9 for "A multilayered in silico analysis links UHRF1, DNA methylation and developmental chromatin memory to lineage-dependent prognosis in gastric, renal and adrenal cancers"

### Sheet: Heatmaps genes order
Additional file 9: DEV_UH and UL Genes listed according to heatmap analysis clustering . Genes are listed in the same order in which they are shown in the heatmap, relative to Figure 7.
STAD_DEV: genes included in stomach embryonic development dataset relative to the article: Li X, Zhang C, Gong T, Ni X, Li J, Zhan D, et al. A time-resolved multi-omic atlas of the developing mouse stomach. Nat Commun. Nature Publishing Group; 2018;9. https://doi.org/10.1038/s41467-018-07463-9
UL_EM: Embryonic Morphogenesis genes of DE-UL list included in STAD_DEV
UL_OnF: Onco-Foetal genes of DE-UL list included in STAD_DEV
UH: genes of DE-UH list included in STAD_DEV
UH_CC: Cell Cycle genes of DE-UH list included in STAD_DEV
WNT_EM: WNT pathway genes included in EM and STAD_DEV
WNT_OnF: WNT pathway genes included in OnF and STAD_DEV
KIRC_DEV: genes included in kidney embryonic development dataset relative to the article: Brunskill EW, Park JS, Chung E, Chen F, Magella B, Potter SS. Single cell dissection of early kidney development: Multilineage priming. Development (Cambridge). Company of Biologists Ltd; 2014;141:3093–101. https://doi.org/10.1242/dev.110601
UH_EM: Embryonic Morphogenesis genes of DE-UH list included in KIRC_DEV
UH_OnF: Onco-Foetal genes of DE-UH list included in KIRC_DEV
UH: genes of DE-UH list included in STAD_DEV
UL: DE-UL list included in KIRC_DEV
WNT_EM: WNT pathway genes included in EM and KIRC_DEV
WNT_OnF: WNT pathway genes included in OnF and KIRC_DEV
STAD_DEV								KIRC_DEV
UL_EM	UL_OnF	UH	UH_CC	WNT_EM	WNT_OnF			UH_EM	UH_OnF	UH_CC	UL	WNT_EM	WNT_OnF
Crabp2	Mcoln3	Cd164l2	Pttg1	Tgfb1i1	Daam2			Ttc39c	Tnfrsf12a	Espl1	HMGCLL1	Fgf9	Dkkl1
Zbtb16	Pcdh10	Myh7	Cenpm	Wnt16	Dab2			Vangl2	Cadm4	Hist1h3g	RGS9	Fzd2	Rspo4
Ntn1	Ror1	Slc7a5	Pkmyt1	Wnt6	Mark1			Chst11	S100a11	E2f1	MDGA2	Cthrc1	Wnt2b
Rspo2	Wnk3	Nxph4	Nek2	Sfrp2	Ror2			Bmp7	Ctnnd2	Pif1	ESPN	Vangl2	Ndp
Bmp7	Cdh10	Psat1	Spc25	Rspo2	Tmem88			Tfap2a	Wnt5b	Birc5	DPP6	Wnt16	Ccne1
Igf2	Pygo1	Rpl22l1	Casc5	Fgf10	Amotl1			Cthrc1	Nkd1	Ccne1	ACSS3	Sfrp2	Ror2
Cdkn1c	Pcdh19	Pax9	Hmmr	Reck	Tcf7l1			Hoxb9	Adcy7	Gtse1	MAPT	Wnt4	Nkd1
Ptch1	Tle4	Shmt2	Tk1	Prickle1	Shisa6			Dusp4	Sema3a	Orc1	FAM107A	Lef1	Ctnnd2
Gli1	Ntng1	Jph1	Esco2	Gpc3	Mcc			Stil	Col13a1	Cdc25c	SLC2A4	Wnt8b	Wnt5b
Tcf21	Pcdh11x	Ulbp1	Ncapg2	Vangl2	Tle4			Lhx1	Slc7a5	Kif18a	PRKD1		Tcf7
Dact1	Ptprd	Fam81a	Dmc1	Sfrp1	Cdk14			Mafb	Tymp	Oip5	HOOK1		Fzd10
Mab21l2	Cdh2	Fancg	Oip5	Pkd2	Ctnnd2			Itgb2	Add2	Tert	CENPV		Nkd2
Slitrk6	Pcdh18	Rdm1	Azi1	Dact1	Grk5			Vtn	Selplg	Brip1	LPL
Aff3	Micu3	Fancb	Mnd1	Frzb	Pygo1			Grem1	Sema3e	E2f2	PCDH19
Gli3	Robo2	Pcsk9	Brip1	Ednra	Ror1			Irx5	Apoe	Kif20a	LRRC19
Foxf1	Grk5	Pkmyt1	Ncapd3	Rspo3	Barx1			Sfrp2	Cd84	Ncapg	DDIT4L
Tgfb2	Shisa6	Neil3	Ccne2		Fzd7			Itgb4	Cyp1b1	Ccnb1	FBXL16
Rarb	Nrg1	E2f8	Mad2l1		Prickle2			Wnt16	Dab1	Cenpe	SMAD9
Gdnf	Tox	Iqgap3	Cdk1		Rspo1			Wnt4	Ly9	Cenpm	SYDE2
Hoxd4	Nalcn	Spc25	Pcna		Cxxc4			Crb2	Cd200r1	Kif23	CIT
Ccdc39	Cadm2	Ckap2	Brca1		Wnt2b			Eya2	Cp	Tk1	RMST
Foxf2	Slc8a3	Prc1	Dhfr		Dact3			Lef1	Slc6a15	Exo1	CTXN3
Sox7	Cldn11	Esco2	Cenph		Wnt9a			Itga3	Fzd10	Ccna2	PDZK1
Tal1	Nfasc	Pbk	Cenpi		Tmem170b			Wnt8b	Lrrc8e	Cenpk	MAGI1
Itga8	Cldn6	Tk1	Ncapg		Magi2			Dusp2	Pcsk9	Nup210	FRMD3
Aldh1a2	Lrrc7	Dmc1	Ska1		Dkk2			Col11a1	Ptprc	Plk1	ADAMTS16
Fgfr1	Gng7	Anln	Cep72		Ednrb			Fbn2	Kirrel2	Cenpa	SYT9
Smo	Pcdh9	Ncapg2	Kif18a		Fermt2			Fn1	Runx1	Ndc80	EMX2OS
Vangl2	Ascl1	Sac3d1	Ercc6l		Mitf			Socs3	Rac2	Nuf2	SPON1
Gpc3	Mcc	Sh3bp1	Fbxo5		Sostdc1			Gata3	Fermt3	Hjurp	MSI1
Mmp16	Nrcam	Mnd1	Sgol1		Cav1			Aldh1a3	Mttp	Rad51	PIP5K1B
Pkd2	Phox2b	Slc19a1	Ccnb1		Apcdd1			Mfap2	L1cam	Bub1	ABHD1
Cdon	Ephb1	Rnaseh2a	Top2a		Nkd1			Stra6	Slc15a3	Ube2c	EMX2
Ret	Slc7a2	Tnnt1	Clspn		Lrrk2			Six2	Emb	Cdt1	IL17RD
Pbx1	Rspo1	Bbc3	Bub1b		Nid1			Eya1	Nkd2	Pttg1	RHOB
Dync2h1	Cxxc4	Ephb3	Kif20a		Prkaa2			Prrx1	Slc9a9	Casc5	TNFAIP6
Tgfb3	Wnt2b	Lrrc45	Cdc7		Dixdc1			Tbx18	Plek	Cdc6	FAM59A
Hand2	Igsf11	Brip1	Pole2		Dkkl1			Sall4	Wt1	Cdc45	LIN7A
Rgma	Ctnnd2	Psmc3ip	Gins2		Cpe			Fzd2	E2f8	Cenpf	ATOH8
Hoxa2	Kit	Rad51ap1	Cdc45		Dkk3			Crabp2	Pdpn	Pkmyt1	ITGA6
Osr1	Jam3	Rtkn2	Rad51					Hmga2	Baiap2l1	Blm	TXNDC16
Sfrp1	Sox10	Ncapd3	Fen1					Mmp9	Gcnt1	Ube2s	ALPL
Hoxb2	Kirrel3	Ccne2	Spc24					St14	Igsf5	Hist1h3c	SDPR
Pdgfra	Pcdhga2	Cdk1	Cenpf					Mesp2	Slc30a3	Ncaph	CRY2
Hoxa4	Slitrk2	Pcna	Sgol2					Shox2	Tcf7	Chtf18	PANK1
Six2	Barx1	Shcbp1	Ncaph					Pdgfra	E2f7	Ercc6l	FOSB
Fgf10	Prickle2	Ska1	Plk4					Ephb2	Podxl2	Orc6	GPRASP2
Rspo3	Pcdhga12	Cenpi	Tyms					Efemp1	Adam8	Sgol1	ANK3
Frzb	Slit2	Ckap2l	Prim1					Fgf9	Cdhr4	Cdc25a	ASXL3
Fuz	Prkd1	Cenph	Tpx2						Pltp	Mcm2	TMEM38B
Rbpms2	Robo1	Ube2t	Birc5						Ramp1	Zwint	PDGFD
Tgfb1i1	Fat4	Dhfr	Cenpe						Slc4a3	Cdc20	CYP39A1
Nog	Fzd7	Tipin	Ccna2						Fxyd1	Spc24	ZDHHC15
Atoh8	Ptch2	Oip5	Ccnb2						Stab2	Hmmr	TSPAN7
Dlx5	Slc29a4	Melk	Aurkb						Cdh15	H2afx	WDR31
Fbn1	Pcdhgb7	Asf1b	Kif23						Cd44	Mnd1	EDNRB
Sobp	Add2	Cdca3	Cdc20						Slc7a7	Gins2	SPARCL1
Sfrp2	Tro	Nek2	Ube2s						Slc24a3	Plk4	ACAT1
Frem2	Myocd	Kpna2	E2f1						Mcoln2	Clspn	ABCG2
Reck	Meis1	Tnfsf9	Gtse1						Madcam1	Cdca5	FRAS1
Dlc1	Tmem88	Casc5	Cenpn						Kirrel3	Mlf1ip	TIMP3
Prickle1	Pcdhgc3	Hmmr	Mybl2						Foxp3	Ccnb2	DACH1
Cc2d2a	Dlg4	Nusap1	Hist1h2bn						Fgf18	Cdca8	ENPP2
Ednra	Slc8a2	Cks2	Hist1h4a						Abca6	Bub1b	CD36
Zeb1	Mark1	Mad2l1	Hist1h4b						Ano5	Gins1	FREM2
Cacna1c	Ror2	Poc1a	Hist1h3c						Slc36a2	Mcm10	RAB3IP
Mef2c	Abcg4	E2f1	Tert						Dkkl1	Spc25	GYLTL1B
Folr1	Igdcc4	Gsg2	Exo1						Gnb3	Tpx2	NDRG2
Vtn	Sema6a	Ccna2	Skp2						Trim29	Aurkb	EPHA4
Hpn	Nfatc4	Ccnb2	Hist1h3b						Slc8a2	Kif2c	ALDH3A2
Eya2	Pcdhgb6	Aurkb	Dna2						Atp8b3	Top2a	ALDH6A1
Itga7	Tcf7l1	Kif23	Bub1						Itgal	Gins4	ACADL
Efemp1	Amotl1	Ube2s	Gins1						Comp	Mybl2	GHR
Atp8a2	Gab1	Gtse1	Cdc6						Wnt2b	Aurka	ROBO2
Cdh23	Sdk2	Cdc20	Rrm2						Rspo4	Cenpi	TRIM71
Nr4a3	Sema6d	Kifc1	Chek1						Psma8	Ska1	PTPRD
Gdf5	Pcdhgb5	Racgap1	Gins3						Pik3r6	Foxm1	AFF3
Grem2	Sox5	Cenpm	Brca2						Ntng1	Hist1h2bh	SEMA3D
Htr2b	Abcg2	Fam72a	Gins4						Esyt3	Mad2l1	G6PC2
Aldh1a3	Cadm1	Kcnq2	Rfc3						Mmp19	Rrm2	HSD11B2
Wnt16	Meox2	Lrp8	Zwint						Cldn6	Lmnb1	MUM1L1
Wnt6	Angpt1	Maneal	Cdc25a						Slitrk2	Cdk1	TOX3
Asb2	Cdh11	Cep72	Syce2						Cldn11	Nek2	L2HGDH
Itgb3	Sema3a	Mex3d	Cenpa						Ndp		CSDC2
Kcnq4	Cntn4	Cenpf	Kif2c						Slc38a3		TMEM38A
Col8a1	Negr1	Mki67	Cdc25c						Ccbe1		EYA4
Ndrg4	Slc27a6	Aspm	Lmnb1						Cdhr1		PDZRN3
Mfap5	Hmcn1	Sgol2	Mcm4						Vnn1		SLC18A2
	Sema3d	Arhgap11a	Mcm7						Slc38a5		CXXC4
	Astn1	Dlgap5	Ncapd2						Pkp3		ST6GALNAC3
	Atp2b2	Ect2	Mcm2						Batf		FAM175A
	Fgf13	Kif14	Mcm5						Col8a2		PAIP2B
	Cdk14	Polq	Hjurp						Angptl6		RPS6KA6
	Pcdhga9	Brca1	Cdt1						Fap		FREM1
	Cntn1	Tpx2	Pold1						Efna5		LIFR
	Ecscr	Kif15	Chtf18						Igdcc4		BEX1
	Tmem100	Prim1	Foxm1						Ror2		RGS5
	Cldn5	Birc5	Pole						Ccne1		ACAA2
	Nrxn2	Ranbp1	Espl1						Ncam2		CLEC18A
	Fxyd7	Tyms	Whsc1						Tgfbi		GATM
	Npr2	Cenpe	Cdca5						Bcl11b
	Col19a1	Ncapg	Lig1						Derl3
	Stom	Ttk	Mcm3						Ctnna2
	Slc16a2	Ccnb1	Hist1h2ab						Apoa1
	Slitrk3	Kif11	Hist1h2ad						Megf10
	Lgals1	Top2a	Cdca8						Edn3
	Madcam1	Cenpn	Incenp						Cyb5r2
	Tek	Mybl2	Ccne1						Tox
	Cdh19	Ncaph	H2afx						Cercam
	Wnt9a	Plk4	Mcm10						Sema3c
	Cd200	Pole2	Plk1						Igsf9
	Dixdc1	Bub1b	Hist1h2bm						Cdh3
	Slc7a3	Kif20a	Blm						Apoc1
	Abca1	Cdc7	E2f2						Dcc
	Tmem170b	Fam64a	Hist1h2bb
	Calcrl	Cdc45	Hist1h3i
	Lrrk2	Rad51
	Ndnf	Cdca4
	Pcdhac2	Gins2
	Trpc1	Prr7
	Nrxn1	Fancd2
	Camk2a	Kif18b
	Fat3	Fanci
	Dab1	Rad54b
	Slc5a7	Kif24
	Pcdhga4	Kif18a
	Pcdhga10	Pole
	Pcdhgb4	Stil
	Dact3	Ercc6l
	Gas1	Fbxo5
	Clic4	Sgol1
	Slc22a17	Traip
	Slc4a3	Ccne1
	Itga9	Trip13
	Slc8a1	Aurka
	Atp8b2	Cdca8
	Boc	Incenp
	Daam2	Tacc3
	Dab2	H2afx
	Pcdh7	Rcc1
	Pcdhb7	Mcm10
	Pcdhga5	Lmnb2
	Gap43	Plk1
	Pcdhga3	Wdr76
	Lrrc4c	Fen1
	Magi2	Atad2
	Ednrb	Clspn
	Shc4	E2f7
	Abcc9	Hells
	Adcy1	Hist1h1b
	Npr3	Hist1h2bn
	Rhoj	Hist1h4a
	Ptprm	Tomm40
	Cd93	Hist1h3i
	S1pr1	Bop1
	Cadm3	C1qbp
	Dkk2	Hist1h2bm
	Col14a1	Blm
	Vstm4	E2f2
	Pcdh20	Rtn4r
	Tmem47	Hist1h4b
	Prkar2b	Wt1
	Fermt2	Hist1h3c
	Gnb4	Hmga2
	Thbs1	Cacng8
	Ctnna2	Hist1h2bb
	Slc6a15	Lrdd
	Vcam1	Fanca
	Hif3a	Pif1
	Tusc3	Troap
	Slc7a10	Cit
	Gpihbp1	Wdr90
	Gng11	Azi1
	Ramp2	Lrfn4
	Ncam2	Wdr34
	Bmper	Arhgap39
	Cldn10	Hjurp
	Slc26a7	Slc29a2
	Apod	Wdr62
	Sostdc1	Hes6
	Aqp4	Frmd5
	Slc2a12	Mnx1
	Lrrc4	Rcor2
	Aqp5	Bri3bp
	Cxcl17	Dpf1
	Mitf	Hmga1
	Slc1a2	Cdh16
	Slc9a3	Fasn
	Apoa4	Hist1h2ab
	Apoa1	Hist1h2ad
	Lpl	Hist1h2ah
	Pdia2	Ppat
	Slc16a7	Dna2
	Atp13a4	Recql4
	Cp	Exo1
	Slc9b2	Skp2
	Slco2a1	Timeless
	Gata5	Cbx2
	Igsf5	Sbk1
	Camk2b	Tert
	Slc5a5	Brca2
	Slc9a4	Chaf1b
	Atp2b4	Mcm2
	Ryr3	Mcm5
	Adcy5	Mcm7
	Nid1	Dnmt1
	Itga10	Ncapd2
	Bves	Pfas
	Tenm2	Cdca7
	Slc22a15	Hmgb3
	Slc24a3	Cdca5
	Sparcl1	Spag5
	Apcdd1	Lig1
	Nkd1	Mcm3
	Dlg2	Uhrf1
	Cav1	Espl1
	L1cam	Whsc1
	Pltp	Samd1
	Plxnb3	Cdt1
	Nexn	Pold1
	Aqp1	Chtf18
	Myl9	Foxm1
	Slc9a9	Rad54l
	Dkk3	Spc24
	Igsf21	Ezh2
	Ereg	Syce2
	Sema3e	Dtl
	Apob	Lmnb1
	Gpm6a	Mcm4
	Anpep	Cdc25c
	Vldlr	Wdhd1
	Prkaa2	Gins3
	Cidec	Ska3
	Pln	Kif2c
	Scg2	Cdca2
	Slc2a4	Cenpa
	Rora	Ccnf
	Casq2	Chaf1a
	Fgf1	Pgam5
	Arhgap24	Gins4
	Ramp1	Rfc3
	Slc6a19	Zwint
	Dkkl1	Xrcc2
	Nipal4	Col11a1
	Atp1a2	Paics
	Jam2	Cdc25a
	Adtrp	Bub1
	Egr3	Gins1
	Tnfsf12	Cdc6
	Fxyd1	Chek1
	Lims2	Rrm2
	Tnxb	Depdc1b
	Trpc4	Hist1h3b
	Atp1b2	Vsnl1
	Cx3cr1	Abca12
	Abca9	Dnase1l2
	Clstn2	Rab19
	P2ry12	Cpne7
	Cpe	Grin1
	Gng4	Cplx1
	Ttyh2	Myb
	Creb3l3	Amh
	Scnn1b	Kremen2
	Scnn1g	Glb1l2
	Mttp	Mst1r
	Steap4	Itgb4
		Tap1
		Rin1
		Dmbx1
		Tmem89
		Hist1h2bf
		Mmp12
		Pttg1
		Hgfac
		Hpdl
		Batf2
		Krt19
		Endog
		Lrrc26
		Paqr4
		Slco4a1
		Myo5c
		Tmem38b
